# Bumblebees locate goals in 3D with absolute height estimation from ventral optic flow

**DOI:** 10.1101/2024.10.14.618154

**Authors:** Annkathrin Sonntag, Mathieu Lihoreau, Olivier Bertrand, Martin Egelhaaf

## Abstract

Bumblebees rely on visual memories acquired during the first outbound flights to relocate their nest. While these learning flights have been extensively studied in sparse environments with few objects, little is known about how bees adapt their flight in more dense, cluttered, settings that better mimic their natural habitats. Here we investigated how environmental complexity influences the first outbound flights of bumblebees. In a large arena we tracked the bees’ 3D positions to examine the flight patterns, body orientations, and nest fixations across environmental conditions characterised by different object constellations around the nest entrance. In cluttered environments, bees prioritised altitude gain over horizontal distance, suggesting a strategy to overcome obstacles and visual clutter. Body orientation patterns became more diverse in dense environments, indicating a balance between nest-oriented learning and obstacle avoidance. Notably, bees consistently preferred to fixate the location of the nest entrance from elevated positions above the dense environment across all conditions. Our results reveal significant changes in the 3D flight structure, body orientations, and nest fixation behaviours as object density increases. This highlights the importance of considering 3D space and environmental complexity in understanding insect navigation.
