## Supplementary Tables for "Bumblebees locate goals in 3D with absolute height estimation from ventral optic flow"

### Sheet: V-Test_BodyOrientation
		p-val	circmean	mode
full_clutter	low_clutter	-8.25997e-88	353.481	39.3179
full_clutter	high_clutter	-3.6056e-29	17.0645	-80.6188
full_clutter	above_clutter	-5.20523e-114	359.39	39.3179
full_clutter	above_outside	1	165.522	68.446
full_clutter	below_outside	0.972365	99.8935	-101.108
3Obj	low_clutter	0	350.128	56.969
3Obj	high_clutter	2.48698e-265	358.193	-86.6756
3Obj	above_clutter	0	352.401	56.969
3Obj	above_outside	0.0921578	284.783	148.971
3Obj	below_outside	1	173.664	-107.209
HalfDensity	low_clutter	4.10582e-195	351.624	91.8518
HalfDensity	high_clutter	3.26087e-05	55.4645	-92.4253
HalfDensity	above_clutter	5.85833e-165	358.795	91.8518
HalfDensity	above_outside	0.00678669	317.017	37.1576
HalfDensity	below_outside	0.980092	172.778	157.282
OuterRing	low_clutter	9.92737e-208	5.73166	1.30504
OuterRing	high_clutter	1.69942e-12	334.62	65.1303
OuterRing	above_clutter	2.35721e-197	1.79506	1.30504
OuterRing	above_outside	1	172.238	154.976
OuterRing	below_outside	1	136.235	55.5208

### Sheet: Kuiper_BodyOrientation
		D	fpp
('full_clutter', 'low_clutter')	('full_clutter', 'high_clutter')	0.0424364	0.000169633
('full_clutter', 'low_clutter')	('full_clutter', 'above_clutter')	0.010886	0.864957
('full_clutter', 'low_clutter')	('full_clutter', 'above_outside')	0.340158	1.35112e-148
('full_clutter', 'low_clutter')	('full_clutter', 'below_outside')	0.157903	1.10147e-55
('full_clutter', 'low_clutter')	('3Obj', 'low_clutter')	0.125192	6.23063e-103
('full_clutter', 'low_clutter')	('3Obj', 'high_clutter')	0.119509	2.46358e-61
('full_clutter', 'low_clutter')	('3Obj', 'above_clutter')	0.122217	1.697e-113
('full_clutter', 'low_clutter')	('3Obj', 'above_outside')	0.099453	2.35715e-15
('full_clutter', 'low_clutter')	('3Obj', 'below_outside')	0.163592	2.03768e-54
('full_clutter', 'low_clutter')	('HalfDensity', 'low_clutter')	0.0630894	9.81545e-20
('full_clutter', 'low_clutter')	('HalfDensity', 'high_clutter')	0.0874494	2.62797e-21
('full_clutter', 'low_clutter')	('HalfDensity', 'above_clutter')	0.0310822	3.87453e-05
('full_clutter', 'low_clutter')	('HalfDensity', 'above_outside')	0.0772479	1.20743e-06
('full_clutter', 'low_clutter')	('HalfDensity', 'below_outside')	0.113337	2.16007e-40
('full_clutter', 'low_clutter')	('OuterRing', 'low_clutter')	0.0563672	3.1382e-17
('full_clutter', 'low_clutter')	('OuterRing', 'high_clutter')	0.0568943	5.45438e-09
('full_clutter', 'low_clutter')	('OuterRing', 'above_clutter')	0.0346509	4.89105e-07
('full_clutter', 'low_clutter')	('OuterRing', 'above_outside')	0.166059	2.22527e-44
('full_clutter', 'low_clutter')	('OuterRing', 'below_outside')	0.131243	7.00446e-55
('full_clutter', 'high_clutter')	('full_clutter', 'above_clutter')	0.0315503	0.0163194
('full_clutter', 'high_clutter')	('full_clutter', 'above_outside')	0.332297	8.63519e-117
('full_clutter', 'high_clutter')	('full_clutter', 'below_outside')	0.133347	2.79446e-28
('full_clutter', 'high_clutter')	('3Obj', 'low_clutter')	0.149162	1.25853e-69
('full_clutter', 'high_clutter')	('3Obj', 'high_clutter')	0.136832	1.59259e-46
('full_clutter', 'high_clutter')	('3Obj', 'above_clutter')	0.13602	1.03956e-61
('full_clutter', 'high_clutter')	('3Obj', 'above_outside')	0.110446	7.59859e-15
('full_clutter', 'high_clutter')	('3Obj', 'below_outside')	0.174818	3.50937e-46
('full_clutter', 'high_clutter')	('HalfDensity', 'low_clutter')	0.078071	4.77534e-16
('full_clutter', 'high_clutter')	('HalfDensity', 'high_clutter')	0.0733023	1.31799e-09
('full_clutter', 'high_clutter')	('HalfDensity', 'above_clutter')	0.0505268	6.71095e-07
('full_clutter', 'high_clutter')	('HalfDensity', 'above_outside')	0.0915103	7.90355e-08
('full_clutter', 'high_clutter')	('HalfDensity', 'below_outside')	0.112311	1.81471e-25
('full_clutter', 'high_clutter')	('OuterRing', 'low_clutter')	0.0697558	2.5244e-13
('full_clutter', 'high_clutter')	('OuterRing', 'high_clutter')	0.0788324	1.12608e-11
('full_clutter', 'high_clutter')	('OuterRing', 'above_clutter')	0.0515202	1.82678e-07
('full_clutter', 'high_clutter')	('OuterRing', 'above_outside')	0.160093	4.06905e-32
('full_clutter', 'high_clutter')	('OuterRing', 'below_outside')	0.120561	1.29767e-29
('full_clutter', 'above_clutter')	('full_clutter', 'above_outside')	0.338142	3.64403e-151
('full_clutter', 'above_clutter')	('full_clutter', 'below_outside')	0.151285	8.94097e-54
('full_clutter', 'above_clutter')	('3Obj', 'low_clutter')	0.129132	9.68712e-129
('full_clutter', 'above_clutter')	('3Obj', 'high_clutter')	0.123504	8.27982e-73
('full_clutter', 'above_clutter')	('3Obj', 'above_clutter')	0.123566	4.70185e-140
('full_clutter', 'above_clutter')	('3Obj', 'above_outside')	0.0960122	7.94221e-15
('full_clutter', 'above_clutter')	('3Obj', 'below_outside')	0.160555	5.97347e-55
('full_clutter', 'above_clutter')	('HalfDensity', 'low_clutter')	0.0638804	4.40353e-23
('full_clutter', 'above_clutter')	('HalfDensity', 'high_clutter')	0.0811094	1.61704e-19
('full_clutter', 'above_clutter')	('HalfDensity', 'above_clutter')	0.0307484	6.48162e-06
('full_clutter', 'above_clutter')	('HalfDensity', 'above_outside')	0.0802885	1.84458e-07
('full_clutter', 'above_clutter')	('HalfDensity', 'below_outside')	0.110922	1.01951e-41
('full_clutter', 'above_clutter')	('OuterRing', 'low_clutter')	0.0553542	3.53881e-19
('full_clutter', 'above_clutter')	('OuterRing', 'high_clutter')	0.0586991	2.17096e-10
('full_clutter', 'above_clutter')	('OuterRing', 'above_clutter')	0.0365778	1.96465e-09
('full_clutter', 'above_clutter')	('OuterRing', 'above_outside')	0.163227	1.65802e-44
('full_clutter', 'above_clutter')	('OuterRing', 'below_outside')	0.127132	1.66815e-55
('full_clutter', 'above_outside')	('full_clutter', 'below_outside')	0.249922	8.94013e-59
('full_clutter', 'above_outside')	('3Obj', 'low_clutter')	0.453576	2.47136e-273
('full_clutter', 'above_outside')	('3Obj', 'high_clutter')	0.413253	2.65641e-205
('full_clutter', 'above_outside')	('3Obj', 'above_clutter')	0.440311	1.31977e-264
('full_clutter', 'above_outside')	('3Obj', 'above_outside')	0.316305	2.66186e-82
('full_clutter', 'above_outside')	('3Obj', 'below_outside')	0.217159	3.14303e-42
('full_clutter', 'above_outside')	('HalfDensity', 'low_clutter')	0.384264	5.34536e-186
('full_clutter', 'above_outside')	('HalfDensity', 'high_clutter')	0.280438	2.04678e-82
('full_clutter', 'above_outside')	('HalfDensity', 'above_clutter')	0.353077	5.9464e-163
('full_clutter', 'above_outside')	('HalfDensity', 'above_outside')	0.293222	6.83561e-61
('full_clutter', 'above_outside')	('HalfDensity', 'below_outside')	0.26503	6.0661e-76
('full_clutter', 'above_outside')	('OuterRing', 'low_clutter')	0.370441	1.16267e-176
('full_clutter', 'above_outside')	('OuterRing', 'high_clutter')	0.30566	4.24152e-100
('full_clutter', 'above_outside')	('OuterRing', 'above_clutter')	0.351937	3.65088e-164
('full_clutter', 'above_outside')	('OuterRing', 'above_outside')	0.242374	2.044e-47
('full_clutter', 'above_outside')	('OuterRing', 'below_outside')	0.234161	5.09301e-59
('full_clutter', 'below_outside')	('3Obj', 'low_clutter')	0.265998	1.76733e-169
('full_clutter', 'below_outside')	('3Obj', 'high_clutter')	0.238573	2.20093e-114
('full_clutter', 'below_outside')	('3Obj', 'above_clutter')	0.254486	5.64273e-163
('full_clutter', 'below_outside')	('3Obj', 'above_outside')	0.163053	1.5624e-29
('full_clutter', 'below_outside')	('3Obj', 'below_outside')	0.115282	1.382e-16
('full_clutter', 'below_outside')	('HalfDensity', 'low_clutter')	0.194361	6.65213e-82
('full_clutter', 'below_outside')	('HalfDensity', 'high_clutter')	0.104036	1.0986e-16
('full_clutter', 'below_outside')	('HalfDensity', 'above_clutter')	0.162874	3.6088e-61
('full_clutter', 'below_outside')	('HalfDensity', 'above_outside')	0.159088	6.7429e-23
('full_clutter', 'below_outside')	('HalfDensity', 'below_outside')	0.108961	1.93856e-19
('full_clutter', 'below_outside')	('OuterRing', 'low_clutter')	0.174387	2.61697e-68
('full_clutter', 'below_outside')	('OuterRing', 'high_clutter')	0.15906	8.0564e-42
('full_clutter', 'below_outside')	('OuterRing', 'above_clutter')	0.168168	5.3138e-67
('full_clutter', 'below_outside')	('OuterRing', 'above_outside')	0.136074	4.77615e-20
('full_clutter', 'below_outside')	('OuterRing', 'below_outside')	0.0772466	2.47235e-09
('3Obj', 'low_clutter')	('3Obj', 'high_clutter')	0.0564784	3.34054e-14
('3Obj', 'low_clutter')	('3Obj', 'above_clutter')	0.017674	0.0309325
('3Obj', 'low_clutter')	('3Obj', 'above_outside')	0.221059	8.41112e-84
('3Obj', 'low_clutter')	('3Obj', 'below_outside')	0.282692	1.22667e-173
('3Obj', 'low_clutter')	('HalfDensity', 'low_clutter')	0.0829919	1.18651e-39
('3Obj', 'low_clutter')	('HalfDensity', 'high_clutter')	0.199045	4.08765e-124
('3Obj', 'low_clutter')	('HalfDensity', 'above_clutter')	0.114369	1.09927e-93
('3Obj', 'low_clutter')	('HalfDensity', 'above_outside')	0.190484	2.02677e-46
('3Obj', 'low_clutter')	('HalfDensity', 'below_outside')	0.233843	1.43282e-190
('3Obj', 'low_clutter')	('OuterRing', 'low_clutter')	0.101123	1.04548e-66
('3Obj', 'low_clutter')	('OuterRing', 'high_clutter')	0.158246	2.06967e-82
('3Obj', 'low_clutter')	('OuterRing', 'above_clutter')	0.112545	3.02293e-98
('3Obj', 'low_clutter')	('OuterRing', 'above_outside')	0.288021	8.49391e-142
('3Obj', 'low_clutter')	('OuterRing', 'below_outside')	0.249542	3.06817e-218
('3Obj', 'high_clutter')	('3Obj', 'above_clutter')	0.0388043	4.80741e-07
('3Obj', 'high_clutter')	('3Obj', 'above_outside')	0.200667	1.92397e-60
('3Obj', 'high_clutter')	('3Obj', 'below_outside')	0.261103	2.82467e-126
('3Obj', 'high_clutter')	('HalfDensity', 'low_clutter')	0.0931628	4.93463e-34
('3Obj', 'high_clutter')	('HalfDensity', 'high_clutter')	0.184962	1.26154e-85
('3Obj', 'high_clutter')	('HalfDensity', 'above_clutter')	0.106916	9.19895e-52
('3Obj', 'high_clutter')	('HalfDensity', 'above_outside')	0.166356	9.98789e-32
('3Obj', 'high_clutter')	('HalfDensity', 'below_outside')	0.216882	1.80178e-128
('3Obj', 'high_clutter')	('OuterRing', 'low_clutter')	0.0862542	2.57878e-31
('3Obj', 'high_clutter')	('OuterRing', 'high_clutter')	0.13742	8.90378e-49
('3Obj', 'high_clutter')	('OuterRing', 'above_clutter')	0.0944917	3.11157e-42
('3Obj', 'high_clutter')	('OuterRing', 'above_outside')	0.26841	2.71064e-108
('3Obj', 'high_clutter')	('OuterRing', 'below_outside')	0.233262	2.06797e-149
('3Obj', 'above_clutter')	('3Obj', 'above_outside')	0.214609	8.05776e-82
('3Obj', 'above_clutter')	('3Obj', 'below_outside')	0.268973	2.46583e-164
('3Obj', 'above_clutter')	('HalfDensity', 'low_clutter')	0.0820918	2.85237e-44
('3Obj', 'above_clutter')	('HalfDensity', 'high_clutter')	0.189817	1.62277e-120
('3Obj', 'above_clutter')	('HalfDensity', 'above_clutter')	0.104982	1.73557e-92
('3Obj', 'above_clutter')	('HalfDensity', 'above_outside')	0.178163	1.41762e-41
('3Obj', 'above_clutter')	('HalfDensity', 'below_outside')	0.227642	2.30146e-194
('3Obj', 'above_clutter')	('OuterRing', 'low_clutter')	0.0902982	2.46552e-61
('3Obj', 'above_clutter')	('OuterRing', 'high_clutter')	0.146709	7.86473e-76
('3Obj', 'above_clutter')	('OuterRing', 'above_clutter')	0.102951	1.03002e-97
('3Obj', 'above_clutter')	('OuterRing', 'above_outside')	0.280371	3.63627e-139
('3Obj', 'above_clutter')	('OuterRing', 'below_outside')	0.241151	2.20318e-219
('3Obj', 'above_outside')	('3Obj', 'below_outside')	0.118071	3.26185e-14
('3Obj', 'above_outside')	('HalfDensity', 'low_clutter')	0.152191	2.09412e-36
('3Obj', 'above_outside')	('HalfDensity', 'high_clutter')	0.111057	5.86895e-15
('3Obj', 'above_outside')	('HalfDensity', 'above_clutter')	0.121125	7.98131e-24
('3Obj', 'above_outside')	('HalfDensity', 'above_outside')	0.0663639	0.00604115
('3Obj', 'above_outside')	('HalfDensity', 'below_outside')	0.0751471	1.02198e-06
('3Obj', 'above_outside')	('OuterRing', 'low_clutter')	0.14035	1.04831e-31
('3Obj', 'above_outside')	('OuterRing', 'high_clutter')	0.0779767	3.82754e-07
('3Obj', 'above_outside')	('OuterRing', 'above_clutter')	0.12243	7.85715e-25
('3Obj', 'above_outside')	('OuterRing', 'above_outside')	0.105196	1.13159e-09
('3Obj', 'above_outside')	('OuterRing', 'below_outside')	0.115425	5.5188e-17
('3Obj', 'below_outside')	('HalfDensity', 'low_clutter')	0.216364	5.28902e-93
('3Obj', 'below_outside')	('HalfDensity', 'high_clutter')	0.12077	2.81935e-21
('3Obj', 'below_outside')	('HalfDensity', 'above_clutter')	0.182616	4.30405e-70
('3Obj', 'below_outside')	('HalfDensity', 'above_outside')	0.12278	1.13358e-12
('3Obj', 'below_outside')	('HalfDensity', 'below_outside')	0.0874602	2.86507e-11
('3Obj', 'below_outside')	('OuterRing', 'low_clutter')	0.198998	2.47672e-81
('3Obj', 'below_outside')	('OuterRing', 'high_clutter')	0.135058	1.12367e-27
('3Obj', 'below_outside')	('OuterRing', 'above_clutter')	0.17927	4.55561e-69
('3Obj', 'below_outside')	('OuterRing', 'above_outside')	0.0772924	1.27827e-05
('3Obj', 'below_outside')	('OuterRing', 'below_outside')	0.0657771	4.51791e-06
('HalfDensity', 'low_clutter')	('HalfDensity', 'high_clutter')	0.136079	9.03633e-51
('HalfDensity', 'low_clutter')	('HalfDensity', 'above_clutter')	0.0395114	8.7564e-08
('HalfDensity', 'low_clutter')	('HalfDensity', 'above_outside')	0.12167	2.72195e-17
('HalfDensity', 'low_clutter')	('HalfDensity', 'below_outside')	0.170597	1.99996e-88
('HalfDensity', 'low_clutter')	('OuterRing', 'low_clutter')	0.037724	1.5826e-06
('HalfDensity', 'low_clutter')	('OuterRing', 'high_clutter')	0.105366	1.71974e-31
('HalfDensity', 'low_clutter')	('OuterRing', 'above_clutter')	0.0481314	9.46783e-13
('HalfDensity', 'low_clutter')	('OuterRing', 'above_outside')	0.225242	1.36438e-80
('HalfDensity', 'low_clutter')	('OuterRing', 'below_outside')	0.180668	9.14935e-100
('HalfDensity', 'high_clutter')	('HalfDensity', 'above_clutter')	0.0965681	2.5877e-27
('HalfDensity', 'high_clutter')	('HalfDensity', 'above_outside')	0.0791777	1.11627e-05
('HalfDensity', 'high_clutter')	('HalfDensity', 'below_outside')	0.0823735	4.00748e-13
('HalfDensity', 'high_clutter')	('OuterRing', 'low_clutter')	0.110765	5.91016e-35
('HalfDensity', 'high_clutter')	('OuterRing', 'high_clutter')	0.0801973	4.93646e-12
('HalfDensity', 'high_clutter')	('OuterRing', 'above_clutter')	0.0994901	4.493e-30
('HalfDensity', 'high_clutter')	('OuterRing', 'above_outside')	0.125352	3.71091e-19
('HalfDensity', 'high_clutter')	('OuterRing', 'below_outside')	0.083182	1.944e-13
('HalfDensity', 'above_clutter')	('HalfDensity', 'above_outside')	0.0937736	2.56318e-10
('HalfDensity', 'above_clutter')	('HalfDensity', 'below_outside')	0.137953	3.10695e-63
('HalfDensity', 'above_clutter')	('OuterRing', 'low_clutter')	0.0369558	1.54045e-07
('HalfDensity', 'above_clutter')	('OuterRing', 'high_clutter')	0.0791056	5.0406e-19
('HalfDensity', 'above_clutter')	('OuterRing', 'above_clutter')	0.01835	0.0649999
('HalfDensity', 'above_clutter')	('OuterRing', 'above_outside')	0.191699	5.96643e-61
('HalfDensity', 'above_clutter')	('OuterRing', 'below_outside')	0.147104	1.99353e-72
('HalfDensity', 'above_outside')	('HalfDensity', 'below_outside')	0.0825823	1.85716e-06
('HalfDensity', 'above_outside')	('OuterRing', 'low_clutter')	0.121432	1.25271e-17
('HalfDensity', 'above_outside')	('OuterRing', 'high_clutter')	0.038519	0.303329
('HalfDensity', 'above_outside')	('OuterRing', 'above_clutter')	0.0947995	1.01561e-10
('HalfDensity', 'above_outside')	('OuterRing', 'above_outside')	0.132205	3.04068e-13
('HalfDensity', 'above_outside')	('OuterRing', 'below_outside')	0.109706	5.50997e-12
('HalfDensity', 'below_outside')	('OuterRing', 'low_clutter')	0.15534	2.76526e-77
('HalfDensity', 'below_outside')	('OuterRing', 'high_clutter')	0.0899533	1.78146e-16
('HalfDensity', 'below_outside')	('OuterRing', 'above_clutter')	0.136155	7.10735e-64
('HalfDensity', 'below_outside')	('OuterRing', 'above_outside')	0.0675649	2.92461e-05
('HalfDensity', 'below_outside')	('OuterRing', 'below_outside')	0.0520425	3.33184e-05
('OuterRing', 'low_clutter')	('OuterRing', 'high_clutter')	0.101657	6.86332e-31
('OuterRing', 'low_clutter')	('OuterRing', 'above_clutter')	0.0271727	0.000404055
('OuterRing', 'low_clutter')	('OuterRing', 'above_outside')	0.208091	1.39217e-70
('OuterRing', 'low_clutter')	('OuterRing', 'below_outside')	0.160634	4.29331e-83
('OuterRing', 'high_clutter')	('OuterRing', 'above_clutter')	0.0744848	2.26981e-17
('OuterRing', 'high_clutter')	('OuterRing', 'above_outside')	0.14207	1.57297e-25
('OuterRing', 'high_clutter')	('OuterRing', 'below_outside')	0.113852	3.86036e-27
('OuterRing', 'above_clutter')	('OuterRing', 'above_outside')	0.188625	4.72368e-60
('OuterRing', 'above_clutter')	('OuterRing', 'below_outside')	0.143511	1.87574e-71
('OuterRing', 'above_outside')	('OuterRing', 'below_outside')	0.0722664	4.10732e-06
